# A Pharmacophore Model for SARS-CoV-2 3CLpro Small Molecule Inhibitors and in Vitro Experimental Validation of Computationally Screened Inhibitors

**DOI:** 10.1101/2021.03.02.433618

**Authors:** Enrico Glaab, Ganesh Babu Manoharan, Daniel Abankwa

**Affiliations:** Luxembourg Centre for Systems Biomedicine (LCSB), University of Luxembourg, 7 avenue des Hauts Fourneaux, L-4362 Esch-sur-Alzette, Luxembourg; Department of Life Sciences and Medicine, University of Luxembourg, 7 avenue des Hauts Fourneaux, L-4362 Esch-sur-Alzette, Luxembourg

**Keywords:** COVID-19, SARS-CoV-2, pharmacophore, drug repurposing, 3CLpro, ligand activity assay, virtual screening, molecular dynamics simulation, machine learning

## Abstract

Among the biomedical efforts in response to the current coronavirus (COVID-19) pandemic, pharmacological strategies to reduce viral load in patients with severe forms of the disease are being studied intensively. One of the main drug target proteins proposed so far is the SARS-CoV-2 viral protease 3CLpro (also called Mpro), an essential component for viral replication. Ongoing ligand- and receptor-based computational screening efforts would be facilitated by an improved understanding of the electrostatic, hydrophobic and steric features that characterize small molecule inhibitors binding stably to 3CLpro, as well as by an extended collection of known binders.

Here, we present combined virtual screening, molecular dynamics simulation, machine learning and *in vitro* experimental validation analyses which have led to the identification of small molecule inhibitors of 3CLpro with micromolar activity, and to a pharmacophore model that describes functional chemical groups associated with the molecular recognition of ligands by the 3CLpro binding pocket. Experimentally validated inhibitors using a ligand activity assay include natural compounds with available prior knowledge on safety and bioavailability properties, such as the natural compound rottlerin (IC_50_ = 37 µM), and synthetic compounds previously not characterized (e.g. compound CID 46897844, IC_50_ = 31 µM). In combination with the developed pharmacophore model, these and other confirmed 3CLpro inhibitors may provide a basis for further similarity-based screening in independent compound databases and structural design optimization efforts, to identify 3CLpro ligands with improved potency and selectivity.

Overall, this study suggests that the integration of virtual screening, molecular dynamics simulations and machine learning can facilitate 3CLpro-targeted small molecule screening investigations. Different receptor-, ligand- and machine learning-based screening strategies provided complementary information, helping to increase the number and diversity of identified active compounds. Finally, the resulting pharmacophore model and experimentally validated small molecule inhibitors for 3CLpro provide resources to support follow-up computational screening efforts for this drug target.
