## Supplementary material for "A Pharmacophore Model for SARS-CoV-2 3CLpro Small Molecule Inhibitors and in Vitro Experimental Validation of Computationally Screened Inhibitors": SMILES strings for all experimentally confirmed active compounds

### Sheet: Tabelle1
Compound name	MolPort ID	SMILES	IC50 (Mean ± SEM) / µM
GC-376	MolPort-046-767-490	CC(C)CC(C(=O)NC(CC1CCNC1=O)C(O)S(=O)(=O)[O-])NC(=O)OCC2=CC=CC=C2.[Na+]	1.2 ± 0.3
M-8524	MolPort-047-408-524	CC(C)(C)NC(=O)[C@H](N(C(=O)C1=CC=CO1)C2=CC=C(C=C2)C(C)(C)C)C3=CN=CC=C3	31
rottlerin	MolPort-003-959-457	CC1=C(C(=C(C(=C1O)C(=O)C)O)CC2=C(C(=C3C(=C2O)C=CC(O3)(C)C)C(=O)C=CC4=CC=CC=C4)O)O	37.0 ± 0.6
M-1805	MolPort-000-821-805	OC(=O)C1=CC(=CC=C1)N3C(=S)SC(=CC2=CC(=C(C=C2)O)O)C3=O	100
amentoflavone	MolPort-001-741-078	C1=CC(=CC=C1C2=CC(=O)C3=C(O2)C(=C(C=C3O)O)C4=C(C=CC(=C4)C5=CC(=O)C6=C(C=C(C=C6O5)O)O)O)O	143 ± 23
baicalein	MolPort-001-741-408	C1=CC=C(C=C1)C2=CC(=O)C3=C(O2)C=C(C(=C3O)O)O	208 ± 55
luteolin	MolPort-000-706-683	C1=CC(=C(C=C1C2=CC(=O)C3=C(C=C(C=C3O2)O)O)O)O	343 ± 77
pectolinarin	MolPort-007-980-807	CC1C(C(C(C(O1)OCC2C(C(C(C(O2)OC3=C(C(=C4C(=C3)OC(=CC4=O)C5=CC=C(C=C5)OC)O)OC)O)O)O)O)O)O	468 ± 58
